# Latent *Mycobacterium tuberculosis* infection provides protection for the host by changing the activation state of the innate immune system

**DOI:** 10.1101/561126

**Authors:** Johannes Nemeth, Gregory S. Olson, Alissa Rothchild, Ana Jahn, Dat Mai, Fergal Duffy, Jared Delahaye, Sanjay Srivatsan, Courtney Plumlee, Kevin Urdahl, Elizabeth Gold, Alan Diercks, Alan Aderem

## Abstract

An efficacious vaccine against adult tuberculosis (TB) remains elusive. Progress is hampered by an incomplete understanding of the immune mechanisms that protect against infection with *Mycobacterium tuberculosis* (Mtb), the causative agent of TB^1^. Over 90% of people who become infected with Mtb mount an immune response that contains the bacteria indefinitely, leading to a state known as “latent TB infection” (LTBI)^2^. A significant body of epidemiologic evidence indicates that LTBI protects against active TB after re-exposure, offering an intriguing avenue to identifying protective mechanisms^3, 4^. We show that in a mouse model, LTBI is highly protective against infection with Mtb for up to 100 days following aerosol challenge. LTBI mice are also protected against heterologous bacterial challenge (*Listeria monocytogenes*) and disseminated melanoma suggesting that protection is in part mediated by alterations in the activation state of the innate immune system. Protection is associated with elevated activation of alveolar macrophages (AM), the first cells that respond to inhaled Mtb, and accelerated recruitment of Mtb-specific T cells to the lung parenchyma upon aerosol challenge. Systems approaches, including transcriptome analysis of both naïve and infected AMs, as well as *ex vivo* functional assays, demonstrate that LTBI reconfigures the response of tissue resident AMs.. Furthermore, we demonstrate that both LTBI mice and latently infected humans show similar alterations in the relative proportions of circulating innate immune cells, suggesting that the same cellular changes observed in the LTBI mouse model are also occurring in humans. Therefore, we argue that under certain circumstances, LTBI could be beneficial to the host by providing protection against subsequent Mtb exposure.
