## Supplemental_table for "Latent *Mycobacterium tuberculosis* infection provides protection for the host by changing the activation state of the innate immune system"

### Sheet: Table S1 Cytokines by Luminex
Cytokines analysed
CXCL-5
Eotaxin
G-CSF
GM-CSF
CXCL-1
IFNa
IFNb
IFN-gamma
IL-10
IL-12p70
IL-13
IL15-IL15R
IL17A
IL-18
IL-1alpha
IL-1beta
IL-2
IL-22
IL-23
IL-27
IL-28
IL-3
IL-31
IL-4
IL-5
IL-6
IL-9
CXCL-10
Leptin
LIF
CCL-2
CCL-7
M-CSF
CCL-3
CCL-4
CXCL-2
CCL-5
TNF-alpha

### Sheet: Table S2 Pathology scores Lung
Histopathology Findings
ID	Extent 1	Extent 2	Mixed granulomas	Defined granulomas	PV LA	PB LA	Histiocytes	Foamy Macs	MNGC* new classification	Neutrophils	Alveolar hyperplasia	Necrosis	Cholesterol clefts	Edema	AFB	Total	comments	Technical comments
Control 2w	1	1	0	0	0	0	0	0	0	0	0	0	0	0	1	3	multifocal minimal to mild accumulations of lymphocytes perivascular and within a vessel
Control 6w	3	2	2	2	2	2	3	2	0	2	0	1	0	0	3	24	moderate acute multifocal hemorrhages
Control 3m	3	3	3	2	2	3	3	3	0	2	0	1	1	1	3	30	moderate acute multifocal to coalescing hemorrhages
ave	2.33333	2	1.66667	1.33333	1.33333	1.66667	2	1.66667	0	1.33333	0	0.666667	0.333333	0.333333	2.33333	19
ave 6w+	3	2.5	2.5	2	2	2.5	3	2.5	0	2	0	1	0.5	0.5	3	27
LTBI 2w	3	2	2	2	2	2	2	1	0	1	0	0	0	0	1	18
LTBI 6w	2	2	1	1	2	1	2	1	0	0	0	0	0	0	2	14
LTBI 3m	2	2	1	3	3	1	3	3	0	0	0	0	0	0	1	19
ave	2.33333	2	1.33333	2	2.33333	1.33333	2.33333	1.66667	0	0.333333	0	0	0	0	1.33333	17
ave 6w+	2	2	1	2	2.5	1	2.5	2	0	0	0	0	0	0	1.5	16.5
MNGC* new classification	clearly defined cell with > 3 nuclei

### Sheet: Table S3 Pathology melanoma
Histopathology Findings
ID
Control	Morph DX	Pleural	Perivascular	Interstitial	Total	Total group
1	Metastatic melanoma	2	1	0	3
2	Metastatic melanoma	5	1	3	9
	Focally extensive mild pyogranulomatous pneumonia, chronic-active
3	Metastatic melanoma	8	3	5	16
4	Metastatic melanoma	5	0	3	8
5	Metastatic melanoma	0	0	1	1	37	Control
LTBI
1	Metastatic melanoma	1	0	0	1
2	Metastatic melanoma	3	0	0	3
3	Metastatic melanoma	0	0	3	3
	Mild perivascular and peribronchiolar histiocytic accumulation
4	Metastatic melanoma	0	0	2	2
	Mild multifocal perivascular and peribronchiolar histiocytic accumulations
5	Metastatic melanoma	1	0	1	2
	Mild multifocal perivascular and peribronchiolar histiocytic accumulations				0	11	LTBI

### Sheet: Table S4 Antibodies used
Vendor	Product_Number	Item_Description
BioLegend	103128	Alexa Fluor 700 anti-mouse CD45 antibody
BioLegend	100729	Alexa Fluor 700 CD8 antibody anti mouse
BioLegend	117310	APC anti-mouse CD11c Antibody
BioLegend	100516	APC anti-mouse CD4 Antibody
BioLegend	103112	APC anti-mouse CD45 Antibody
BioLegend	100712	APC anti-mouse CD8a Antibody
BioLegend	128015	APC anti-mouse Ly-6C Antibody
BioLegend	100221	APC/Cy7 anti-mouse CD3 Antibody
BioLegend	107627	APC/Cy7 anti-mouse I-A/I-E Antibody
BioLegend	128026	APC/Cy7 anti-mouse Ly-6C Antibody
BioLegend	115539	Brilliant Violet 605‚ anti-mouse CD19 Antibody
BioLegend	100237	Brilliant Violet 605‚ anti-mouse CD3 Antibody
BioLegend	100204	FITC anti-mouse CD3 Antibody
BioLegend	103108	FITC anti-mouse CD45 Antibody
BioLegend	137005	FITC anti-mouse CD68 Antibody
BioLegend	107605	FITC anti-mouse I-A/I-E Antibody
BioLegend	103006	FITC anti-mouse/human CD44 Antibody
BioLegend	108905	FITC CD49b NK cell anti mouse
BioLegend	100534	Pacific blue CD4 antibody anti mouse
BioLegend	103126	Pacific Blue‚ anti-mouse CD45 Antibody
BioLegend	104723	Pacific Blue, anti-mouse CD80 Antibody
BioLegend	103106	PE anti-mouse CD45 Antibody
BioLegend	103207	PE anti-mouse/human CD45R/B220 Antibody
BioLegend	115508	PE CD19 B cell anti mouse
BioLegend	117317	PE/Cy7 anti-mouse CD11c Antibody
BioLegend	109109	PE/Cy7 anti-mouse CD279 (PD-1) Antibody
BioLegend	100219	PE/Cy7 anti-mouse CD3 Antibody, 25ug
BioLegend	103114	PE/Cy7 anti-mouse CD45 Antibody
BioLegend	139313	PE/Cy7 anti-mouse CD64 (FcŒ≥RI) Antibody
BioLegend	123113	PE/Cy7 anti-mouse F4/80 Antibody
BioLegend	100538	PerCP anti-mouse CD4 Antibody
BioLegend	103130	PerCP anti-mouse CD45 Antibody
BioLegend	103132	PerCP/Cy5.5 anti-mouse CD45 Antibody
BioLegend	100733	PerCP/Cy5.5 anti-mouse CD8a Antibody
BioLegend	103031	PerCP/Cy5.5 anti-mouse/human CD44 Antibody
BioLegend	101320	TruStain (anti-mouse CD16/32) Antibody
BioLegend	423102	Zombie Aqua‚Ñ¢ Fixable Viability Kit
BioLegend	423114	Zombie Violet
Fisher Scientific L.L.C.	BDB557401	PE Hamster Anti-Mouse CD11c
Fisher Scientific L.L.C.	BDB552126	PE Rat Anti-Mouse Siglec-F
Fisher Scientific L.L.C.	BDB562419	PE-CF594 Rat Anti-Mouse CD127
Fisher Scientific L.L.C.	BDB550993	PerCP-Cy‚5.5 Rat Anti-CD11b Clone M1/70 (RUO)
Thermo Fisher Scientific Life Technologies	47-0112-80	CD11b Monoclonal Antibody (M1/70), APC-eFluor 780, eBioscience
Thermo Fisher Scientific Life Technologies	17-0128-42	CD11c Monoclonal Antibody (BU15), APC
Thermo Fisher Scientific Life Technologies	63-0451-82	CD45 Monoclonal Antibody (30-F11), Super Bright 600
Thermo Fisher Scientific Life Technologies	MHCD4526	CD45 Monoclonal Antibody (HI30), Alexa Fluor 405
Thermo Fisher Scientific Life Technologies	MF48005	F4/80 Monoclonal Antibody (BM8), APC
Thermo Fisher Scientific Life Technologies	BDB562681	BV421 Rat Anti-Mouse Siglec-F Clone E50-2440 (RUO)
Thermo Fisher Scientific Life Technologies	L34957	LIVE/DEAD‚Ñ¢ Fixable Aqua Dead Cell Stain Kit
Thermo Fisher Scientific Life Technologies	56-5321-80	MHC Class II (I-A/I-E) Monoclonal Antibody (M5/114.15.2), Alexa Fluor 700, 25ug
											1	1	1	0	No	1984-01-01	141	155.241
